# Genomic adaptations to aquatic and aerial life in mayflies and the origin of wings in insects

**DOI:** 10.1101/2019.12.29.888636

**Authors:** Isabel Almudi, Joel Vizueta, Alex de Mendoza, Chris Wyatt, Ferdinand Marletaz, Panos Firbas, Roberto Feuda, Giulio Masiero, Patricia Medina, Ana Alcaina, Fernando Cruz, Jessica Gómez-Garrido, Marta Gut, Tyler S. Alioto, Carlos Vargas-Chavez, Kristofer Davie, Bernhard Misof, Josefa González, Stein Aerts, Ryan Lister, Jordi Paps, Julio Rozas, Alejandro Sánchez-Gracia, Manuel Irimia, Ignacio Maeso, Fernando Casares

## Abstract

The first winged insects underwent profound morphological and functional transformations leading to the most successful animal radiations in the history of earth. Despite this, we still have a very incomplete picture of the changes in their genomes that underlay this radiation. Mayflies (Ephemeroptera) are one of the extant sister groups of all other winged insects and therefore are at a key phylogenetic position to understand this radiation. Here, we describe the genome of the cosmopolitan mayfly *Cloeon dipterum* and study its expression along development and in specific organs. We discover an expansion of odorant-binding proteins, some expressed specifically in the breathing gills of aquatic nymphs, suggesting a novel sensory role for gills. In contrast, as flying adults, mayflies make use of an enlarged set of opsins and utilise these visual genes in a sexually dimorphic manner, with some opsins expressed only in males. Finally, to illuminate the origin of wings, we identify a core set of deeply conserved wing-specific genes at the root of the pterygote insects. Globally, this is the first comprehensive study of the structure and expression of the genome of a paleopteran insect and shows how its genome has kept a record of its functional adaptations.
