## Supplementary Table 1 for "Genomic adaptations to aquatic and aerial life in mayflies and the origin of wings in insects"

### Sheet: Sequencing_Table
Library	Read length (bp)	Fragment length (bp)1	Yield (Gb)	Coverage2	error R1 (%)	error R2 (%)
PE450	2x250	450	160.892	772.22	2.095	2.315
Oxford Nanopore (1D reads)3	3515	-	7.559	36.2803	16.88	-
1 Paired End Library Fragment size was comfirmed using SGA preqc
2 The sequencing coverage was calculated assuming a genome size of 208.35 Mb (as it was estimated with GCE)
3 Information corresponding to the 1D reads produced by five MinION runs and with base quality above 7. Table reports average read length, yield and error rate. The N50 is 3,515 and N90 1,887bp. The read accuracy has been estimated, from the reads matching lambda 3.6 kb, to be 83.12%.
Genomesize estimates	Gb
Jellyfish (k=17)	0.20819
SGA preqc (k=31)	0.1767
GCE (hybrid mode)	0.20835
