## Supplementary Table 2 for "Genomic adaptations to aquatic and aerial life in mayflies and the origin of wings in insects"

### Sheet: contamination_summary.mayfly.tx
% reads covered	No. reads covered	No. reads directly assigned	Rank code	NCBI taxonomy ID	Scientific name
2.74	137198	137198	S	2162	Methanobacterium formicicum
0.55	27531	0	S	314275	Alteromonas mediterranea
0.01	480	480	S	44742	Desulfovibrio fairfieldensis
0.2	10047	10047	S	1419814	Streptococcus sp. VT 162
0.21	10312	0	S	78579	Myceliophthora thermophila
0.06	3020	0	S	35720	Thielavia terrestris
0.06	3100	0	S	42374	Candida dubliniensis
0.01	627	0	S	4932	Saccharomyces cerevisiae
0.01	309	309	S	28985	Kluyveromyces lactis
0.28	14078	0	S	5664	Leishmania major
0.02	1040	0	S	68886	Theileria orientalis
0.02	867	867	S	1349409	Pandoravirus dulcis
0.01	515	515	S	1349410	Pandoravirus salinus
0.01	714	714	S	364745	Choristoneura occidentalis granulovirus
0.02	908	908	S	374840	Enterobacteria phage phiX174 sensu lato
4.21 % of contamination was detected using kraken
