## Supplementary Table 3 for "Genomic adaptations to aquatic and aerial life in mayflies and the origin of wings in insects"

### Sheet: Table1_contaminants.txt
Accession Number	Description
NZ_CP013928.1	Alteromonas mediterranea strain UM8 complete genome
NZ_CP013929.1	Alteromonas mediterranea strain UM8 plasmid pAMEDUM8 300 complete sequence
NC_012867.1	Candida dubliniensis CD36 chromosome R complete sequence
NC_012860.1	Candida dubliniensis CD36 chromosome.1
NC_012861.1	Candida dubliniensis CD36 chromosome 2 complete sequence
NC_012862.1	Candida dubliniensis CD36 chromosome 3 complete sequence
NC_012863.1	Candida dubliniensis CD36 chromosome 4 complete sequence
NC_012864.1	Candida dubliniensis CD36 chromosome 5 complete sequence
NC_012865.1	Candida dubliniensis CD36 chromosome 6 complete sequence
NC_012866.1	Candida dubliniensis CD36 chromosome 7 complete sequence
NC_008168.1	Choristoneura occidentalis granulovirus complete genome
NZ_CP014229.1	Desulfovibrio fairfieldensis strain CCUG 45958 complete genome
NC_006037.1	Kluyveromyces lactis NRRL Y 1140 chromosome A complete genome
NC_006038.1	Kluyveromyces lactis NRRL Y 1140 chromosome B complete genome
NC_006039.1	Kluyveromyces lactis NRRL Y 1140 chromosome C complete genome
NC_006040.1	Kluyveromyces lactis NRRL Y 1140 chromosome D complete genome
NC_006041.1	Kluyveromyces lactis NRRL Y 1140 chromosome E complete genome
NC_006042.1	Kluyveromyces lactis NRRL Y 1140 chromosome F complete genome
NC_006077.1	Kluyveromyces lactis mitochondrion complete genome
NC_001905.3	Leishmania major strain Friedlin complete genome chromosome 1
NC_007244.2	Leishmania major strain Friedlin complete genome chromosome 2
NC_004916.2	Leishmania major strain Friedlin complete genome chromosome 3
NC_007245.2	Leishmania major strain Friedlin complete genome chromosome 4
NC_007246.2	Leishmania major strain Friedlin complete genome chromosome 5
NC_007247.2	Leishmania major strain Friedlin complete genome chromosome 6
NC_007248.2	Leishmania major strain Friedlin complete genome chromosome 7
NC_007249.2	Leishmania major strain Friedlin complete genome chromosome 8
NC_007250.2	Leishmania major strain Friedlin complete genome chromosome 9
NC_007251.2	Leishmania major strain Friedlin complete genome chromosome 10
NC_007252.2	Leishmania major strain Friedlin complete genome chromosome 11
NC_007253.2	Leishmania major strain Friedlin complete genome chromosome 12
NC_007254.2	Leishmania major strain Friedlin complete genome chromosome 13
NC_007255.2	Leishmania major strain Friedlin complete genome chromosome 14
NC_007256.2	Leishmania major strain Friedlin complete genome chromosome 15
NC_007257.2	Leishmania major strain Friedlin complete genome chromosome 16
NC_007258.2	Leishmania major strain Friedlin complete genome chromosome 17
NC_007259.2	Leishmania major strain Friedlin complete genome chromosome 18
NC_007260.2	Leishmania major strain Friedlin complete genome chromosome 19
NC_007261.2	Leishmania major strain Friedlin complete genome chromosome 20
NC_007262.2	Leishmania major strain Friedlin complete genome chromosome 21
NC_007263.2	Leishmania major strain Friedlin complete genome chromosome 22
NC_007264.2	Leishmania major strain Friedlin complete genome chromosome 23
NC_007265.2	Leishmania major strain Friedlin complete genome chromosome 24
NC_007266.2	Leishmania major strain Friedlin complete genome chromosome 25
NC_007267.2	Leishmania major strain Friedlin complete genome chromosome 26
NC_007268.2	Leishmania major strain Friedlin complete genome chromosome 27
NC_007269.2	Leishmania major strain Friedlin complete genome chromosome 28
NC_007270.2	Leishmania major strain Friedlin complete genome chromosome 29
NC_007271.2	Leishmania major strain Friedlin complete genome chromosome 30
NC_007272.2	Leishmania major strain Friedlin complete genome chromosome 31
NC_007273.2	Leishmania major strain Friedlin complete genome chromosome 32
NC_007285.2	Leishmania major strain Friedlin complete genome chromosome 33
NC_007286.2	Leishmania major strain Friedlin complete genome chromosome 34
NC_007284.2	Leishmania major strain Friedlin complete genome chromosome 35
NC_007287.2	Leishmania major strain Friedlin complete genome chromosome 36
NZ_CP006933.1	Methanobacterium formicicum strain BRM9 complete genome
NC_016472.1	Myceliophthora thermophila ATCC 424.4
NC_016473.1	Myceliophthora thermophila ATCC 424.4
NC_016474.1	Myceliophthora thermophila ATCC 424.4
NC_016475.1	Myceliophthora thermophila ATCC 424.4
NC_016476.1	Myceliophthora thermophila ATCC 424.4
NC_016477.1	Myceliophthora thermophila ATCC 424.4
NC_016478.1	Myceliophthora thermophila ATCC 424.4
NC_021858.1	Pandoravirus dulcis complete genome
NC_022098.1	Pandoravirus salinus complete genome
BK006935.2	Saccharomyces cerevisiae S288c chromosome I complete sequence
BK006936.2	Saccharomyces cerevisiae S288c chromosome II complete sequence
BK006937.2	Saccharomyces cerevisiae S288c chromosome III complete sequence
BK006938.2	Saccharomyces cerevisiae S288c chromosome IV complete sequence
BK006939.2	Saccharomyces cerevisiae S288c chromosome V complete sequence
BK006940.2	Saccharomyces cerevisiae S288c chromosome VI complete sequence
BK006941.2	Saccharomyces cerevisiae S288c chromosome VII complete sequence
BK006934.2	Saccharomyces cerevisiae S288c chromosome VIII complete sequence
BK006942.2	Saccharomyces cerevisiae S288c chromosome IX complete sequence
BK006943.2	Saccharomyces cerevisiae S288c chromosome X complete sequence
BK006944.2	Saccharomyces cerevisiae S288c chromosome XI complete sequence
BK006945.2	Saccharomyces cerevisiae S288c chromosome XII complete sequence
BK006946.2	Saccharomyces cerevisiae S288c chromosome XIII complete sequence
BK006947.3	Saccharomyces cerevisiae S288c chromosome XIV complete sequence
BK006948.2	Saccharomyces cerevisiae S288c chromosome XV complete sequence
BK006949.2	Saccharomyces cerevisiae S288c chromosome XVI complete sequence
NZ_CP007628.1	Streptococcus sp. VT 162 complete genome
NC_025260.1	Theileria orientalis strain Shintoku DNA chromosome.1
NC_025261.1	Theileria orientalis strain Shintoku DNA chromosome 2 complete genome
NC_025262.1	Theileria orientalis strain Shintoku DNA chromosome 3 complete genome
NC_025263.1	Theileria orientalis strain Shintoku DNA chromosome 4 complete genome
NW_009646192.1	Theileria orientalis strain Shintoku mitochondrial DNA partial genome
NW_009646193.1	Theileria orientalis strain Shintoku apicoplast DNA partial genome
NC_016457.1	Thielavia terrestris NRRL 8126 chromosome.1
NC_016458.1	Thielavia terrestris NRRL 8126 chromosome 2 complete sequence
NC_016459.1	Thielavia terrestris NRRL 8126 chromosome 3 complete sequence
NC_016460.1	Thielavia terrestris NRRL 8126 chromosome 4 complete sequence
NC_016461.1	Thielavia terrestris NRRL 8126 chromosome 5 complete sequence
NC_016462.1	Thielavia terrestris NRRL 8126 chromosome 6 complete sequence
EU591678.1	Ephemera orientalis mitochondrion complete genome
