## Supplementary Table 4 for "Genomic adaptations to aquatic and aerial life in mayflies and the origin of wings in insects"

### Sheet: Orthofinder sps
Species	release
Apis mellifera	Amel_4.5
Cloeon dipterum	This study
Daphnia pulex	V1.0
Drosophila melanogaster	BDGP6.22
Ephemera danica	Edan_1.0
Folsomia candida	ASM221717v1
Homo sapiens	GRCh38.p13
Ladona fulva	Lful_2.0
Pediculus humanus	PhumU2
Stegodyphus mimosarum	Stegodyphus_mimosarum_v1
Strigamia maritima	Smar1
Tigriopus californicus	Tcal_SD_v1
Tribolium castaneum	Tcas5.2
Zootermopsis nevadensis	ZooNev1.0
Acanthoscurria_geniculata	http://www.nature.com/ncomms/2014/140506/ncomms4765/full/ncomms4765.html#supplementary-information
Caenorhabditis_elegans	EnsEMBL
Heliconius_melpomene	EnsEMBL
Holacanthella_duospinosa	https://i5k.nal.usda.gov/content/holacanthella-duospinosa-genome-assembly-asm273828v1-gca0027382851
Ixodes_scapularis	Uniprot
Laodelphax_striatella	https://www.ncbi.nlm.nih.gov/bioproject/PRJNA393384
Lepidurus_arcticus	https://figshare.com/articles/Draft_genomes_and_genomic_divergence_of_two_Lepidurus_tadpole_shrimp_species_Crustacea_Branchiopoda_Notostraca_/6729074/1
Limulus_polyphemus	http://ryanlab.whitney.ufl.edu/genomes/Lpol/
Lingula_anatina	EnsEMBL
Locusta_migratoria	https://i5k.nal.usda.gov/locusta-migratoria
Nematostella_vectensis	Uniprot
Parhyale_hawaiensis	https://s3-eu-west-1.amazonaws.com/phaw/phaw.3.0.genes.prot.fa
Penaeus_vannamei	https://www.ncbi.nlm.nih.gov/genome/10710
Ramazzottius_varieornatus	http://www.ddbj.nig.ac.jp/whatsnew/wn160915-e.html
Sinella_curviseta	https://www.ncbi.nlm.nih.gov/genome/?term=Sinella%20curviseta
