## Supplementary Table 5 for "Genomic adaptations to aquatic and aerial life in mayflies and the origin of wings in insects"

### Sheet: orthologuesStats_Totals
	Apis_mellifera	Cloeon_dipterum	Daphnia_pulex	Drosophila_melanogaster	Ephemera_danica	Folsomia_candida	Homo_sapiens	Ladona_fulva	Pediculus_humanus	Stegodyphus_mimosarum	Strigamia_maritima	Tigriopus_californicus	Tribolium_castaneum	Zootermopsis_nevadensis
Apis_mellifera	0	8050	7705	8102	8503	6764	8153	8465	8314	7631	7307	7008	8733	8220
Cloeon_dipterum	8732	0	8403	8381	10497	7626	8658	9378	8558	8531	7788	7776	8956	8958
Daphnia_pulex	9549	9860	0	9256	10962	9731	10669	10749	9471	11103	9872	10449	10292	9825
Drosophila_melanogaster	8611	8170	7732	0	8490	6942	8109	8407	8332	7674	7387	7322	9060	8305
Ephemera_danica	9978	11234	10088	9447	0	9033	10592	11293	9690	10394	9604	9223	10381	10066
Folsomia_candida	8359	8903	9223	8233	9484	0	9360	9627	8054	9579	8706	9067	9150	8285
Homo_sapiens	11772	11734	11763	11304	12311	10171	0	12193	11668	12124	11726	11123	11794	11829
Ladona_fulva	9852	9794	10022	9211	11327	9094	10548	0	9534	11516	9521	9135	10802	10300
Pediculus_humanus	7979	7597	7203	7462	7918	6346	7567	8021	0	7203	6908	6642	8008	7713
Stegodyphus_mimosarum	9674	9547	10333	9368	10599	9070	11316	11819	9427	0	10497	9381	10286	9981
Strigamia_maritima	7669	7665	8038	7290	8349	7079	8705	8248	7491	8762	0	7578	7936	7565
Tigriopus_californicus	7233	7344	7840	6937	7613	7009	8271	7584	7121	7871	7312	0	7318	7249
Tribolium_castaneum	9240	8731	8278	8990	9372	7620	8596	9566	8727	8518	7907	7590	0	9000
Zootermopsis_nevadensis	8427	8195	7718	7815	8566	6837	8368	8934	8198	7917	7432	7259	8606	0
