## Supplementary Table 6 for "Genomic adaptations to aquatic and aerial life in mayflies and the origin of wings in insects"

### Sheet: Cdip
Tissue_group	Sample_name	Source	Read_length	SE/PE
embryo	E_day6_rep1	This study: PRJEB34721	100-nt	PE
embryo	E_day10_rep1	This study: PRJEB34721	100-nt	PE
embryo	E_day10_rep2	This study: PRJEB34721	100-nt	PE
wingPad	wingPad_rep1	This study: PRJEB34721	100-nt	PE
wingPad	wingPad_rep2	This study: PRJEB34721	100-nt	PE
Adult_head	Male_head_rep1	This study: PRJEB34721	100-nt	PE
Adult_head	Male_head_rep2	This study: PRJEB34721	100-nt	PE
Adult_head	Female_head_rep1	This study: PRJEB34721	100-nt	PE
Adult_head	Female_head_rep2	This study: PRJEB34721	100-nt	PE
muscle	muscle_1	This study: PRJEB34721	100-nt	PE
muscle	muscle_2	This study: PRJEB34721	100-nt	PE
Gonads	male_gonad_1	This study: PRJEB34721	100-nt	PE
Gonads	male_gonad_2	This study: PRJEB34721	100-nt	PE
Gonads	female_gonad_1	This study: PRJEB34721	100-nt	PE
Gonads	female_gonad_2	This study: PRJEB34721	100-nt	PE
embryo	embryo_E4_1	This study: PRJEB34721	100-nt	PE
embryo	embryo_E4_2	This study: PRJEB34721	100-nt	PE
embryo	embryo_E14_1	This study: PRJEB34721	100-nt	PE
embryo	embryo_E14_2	This study: PRJEB34721	100-nt	PE
gills	gills_1	This study: PRJEB34721	100-nt	PE
gills	gills_2	This study: PRJEB34721	100-nt	PE
Brain	Brain_Fem_Subimago_a	This study: PREJEB35103	100-nt	PE
Brain	Brain_Fem_Subimago_b	This study: PREJEB35103	100-nt	PE
Gut	Gut_Fem_LastNymph_a	This study: PREJEB35103	100-nt	PE
Gut	Gut_Fem_LastNymph_b	This study: PREJEB35103	100-nt	PE
Malpighian tubules	MalpigTubes_Fem_Subimago_a	This study: PREJEB35103	100-nt	PE
Malpighian tubules	MalpigTubes_Fem_Subimago_b	This study: PREJEB35103	100-nt	PE
Early head	RNA-seq_12H_earlyHead.fastq	This study: PREJEB35103	50-nt	SE
Early head	RNA-seq_13H_earlyHead.fastq	This study: PREJEB35103	50-nt	SE
Early head	RNA-seq_19H_earlyHead.fastq	This study: PREJEB35103	50-nt	SE
Early head	RNA-seq_20H_earlyHead.fastq	This study: PREJEB35103	50-nt	SE
Mid head	RNA-seq_22H_26H_midHead.fastq	This study: PREJEB35103	50-nt	SE
Mid head	RNA-seq_31H_32H_midHead.fastq	This study: PREJEB35103	50-nt	SE
Late head	RNA-seq_33H_lateHead_female.fastq	This study: PREJEB35103	50-nt	SE
Late head	RNA-seq_35H_lateHead_female.fastq	This study: PREJEB35103	50-nt	SE
Late head	RNA-seq_37H_lateHead_female.fastq	This study: PREJEB35103	50-nt	SE
Late head	RNA-seq_38H_lateHead_female.fastq	This study: PREJEB35103	50-nt	SE
