## Supplementary Table 7 for "Genomic adaptations to aquatic and aerial life in mayflies and the origin of wings in insects"

### Sheet: M-fuzz stages
Key	Stage	Sample
E4	4 dpf-> GermDisc	E_day4_rep1
		E_day4_rep2
E6	6dpf -> Segmented embryo	E_day6_rep1
E10	10 dpf -> Revolution	E_day10_rep1
		E_day10_rep2
E14	14 dpf -> Pre-nymph	E_day14_rep1
		E_day14_rep2
eN	early nymphal heads	RNA-seq_12H_earlyHead.fastq
		RNA-seq_13H_earlyHead.fastq
		RNA-seq_19H_earlyHead.fastq
		RNA-seq_20H_earlyHead.fastq
mN	mid nymphal heads	RNA-seq_22H_26H_midHead.fastq
		RNA-seq_31H_32H_midHead.fastq
lN	late nymphal heads	RNA-seq_33H_lateHead_female.fastq
		RNA-seq_35H_lateHead_female.fastq
		RNA-seq_37H_lateHead_female.fastq
		RNA-seq_38H_lateHead_female.fastq
A	Adult heads	Male_head_rep1
		Male_head_rep2
		Female_head_rep1
		Female_head_rep2
