## Supplementary Table 9 for "Genomic adaptations to aquatic and aerial life in mayflies and the origin of wings in insects"

### Sheet: Chemosensory_insects
Table. Summary of the number of chemosensory genes annotated in each species
Species	OR	GR	IR/iGluR	iGluR	IR	CD36-SNMP	OBP	CSP	insect family	MYA from Dmel	Observations
Daphnia pulex	0	58	86	7	79	8	0	3		530	Daphnia pulex IRs are used the completes ones
Holacanthella duospinosa	0	18		NA	15	NA	NA	NA	Collembola	480
Orchesella cincta	0	NA	NA	NA	NA	NA	NA	NA	Collembola	480
Folsomia candida	0	NA	NA			NA	NA	NA	Collembola	480
Catajapyx aquinolaris	0	NA	NA	NA	NA	NA	NA	NA	Diplura	443
Lepismachilis y-signata*	0*	7*			17*	NA	40*	3*	Archaeognatha	424
Machilis hrabei	5	NA	NA	NA	NA	NA	NA	NA	Archaeognatha	424
Thermobia domestica	44	9*			19*		32*	6*	Zygentoma	424
Ladona fulva	4	NA	NA	NA	NA	NA	NA	NA	Odonata	413
Calopteryx splendens	5	51	20		20		4	7	Odonata	413
Ephemera danica	47	NA	NA	NA	NA	NA	NA	NA	Ephemeroptera	413	260 Edan - Cdip
Cloeon dipterum	43	58	33	-	-	12	171	15	Ephemeroptera	413
Pediculus humanus	10	6	12	7	12	NA	5	7	Psocodea (Neoptera)	358
Timema cristinae	39	125	237	7	230	12	27	21	Phasmatodea (Neoptera)	358
Blatella germanica	123	431			897	NA	109	NA	Blattodea (Neoptera)	358
Zootermopsis nevadensis	69	80			150	NA	NA	NA	Blattodea (Neoptera)	358
Tribolium castaneum	265	220	23			NA	46	20	Coleoptera (Neoptera)	310
Drosophila melanogaster	60	60	80	14	66	14	52	4	Diptera (Neoptera)
* transcriptome data (Tdom, 6 Orcos, no Ors in transcriptome, but 44 Ors in genome, numbers not reliable)
