## Supplementary Table 11 for "Genomic adaptations to aquatic and aerial life in mayflies and the origin of wings in insects"

### Sheet: Samples_WGCNA
Sp	Current name and order	New name
Cdip (v1)	Brain_Fem_subimago_a	Brain_a
Cdip (v1)	Brain_Fem_subimago_b	Brain_b
Cdip (v1)	Embryo_day10_a	Embryo_day10_ a
Cdip (v1)	Embryo_day10_b	Embryo_day10_ b
Cdip (v1)	Embryo_day6_a	Embryo_day6_ a
Cdip (v1)	Embryo_day14_a	Embryo_day14_ a
Cdip (v1)	Embryo_day14_b	Embryo_day14_ b
Cdip (v1)	Embryo_E4_a	Embryo_day4_ a
Cdip (v1)	Embryo_E4_b	Embryo_day4_ b
Cdip (v1)	Female_Gonad_a	Ovaries_a
Cdip (v1)	Female_Gonad_b	Ovaries_b
Cdip (v1)	Female_Head_b	FemHead_b
Cdip (v1)	Gills_a	Gills_a
Cdip (v1)	Gills_b	Gills_b
Cdip (v1)	Gut_Fem_LastNymph_a	Gut_a
Cdip (v1)	Gut_Fem_LastNymph_b	Gut_b
Cdip (v1)	Male_Gonad_a	Testis_a
Cdip (v1)	Male_Gonad_b	Testis_b
Cdip (v1)	Male_Head_a	MaleHead_a
Cdip (v1)	Male_Head_b	MaleHead_b
Cdip (v1)	MalpigianTubes_Fem_Subimago_a	MalpighianTubes_a
Cdip (v1)	MalpigianTubes_Fem_Subimago_b	MalpighianTubes_b
Cdip (v1)	Muscle_a	Muscle_a
Cdip (v1)	Muscle_b	Muscle_b
Cdip (v1)	Wing_pad_a	Wing_pad_a
Cdip (v1)	Wing_pad_b	Wing_pad_b
Dmel (v4)	Adult_Fem_Heads	FemHead
Dmel (v4)	Adult_Gut	Adult_Gut
Dmel (v4)	Adult_Male_Heads	MaleHead
Dmel (v4)	Adult_Ovaries	Adult_Ovaries
Dmel (v4)	Adult_Testis	Adult_Testis
Dmel (v4)	Embr_12_14h	Embr_12_14h
Dmel (v4)	Embr_4_6h	Embr_4_6h
Dmel (v4)	Larva_CNS	Larva_CNS
Dmel (v4)	Larva_Fat_FatBody	Larva_FatBody
Dmel (v4)	Larva_L3_Gut	Larva_Gut
Dmel (v4)	Larva_L3_ImaginalDiscs	ImaginalDiscs
Dmel (v4)	Larva_L3_WingDisc_A	WingDisc_a
Dmel (v4)	Larva_L3_WingDisc_Mck	WingDisc_b
Dmel (v4)	Larva_SalivaryGl	Larva_SalivaryGl
Dmel (v4)	Malpighian_tube	Malpighian_tube
Dmel (v4)	Muscle_IFM	Muscle_IFM
Dmel (v4)	Muscle_jump	Muscle_jump
Dmel (v4)	Whole_brain	Whole_brain
Dmel (v4)	Whole_Gut	Whole_Gut
Sma (v1)	Adult_Fem	Adult_Fem
Sma (v1)	Adult_Male	Adult_Male
Sma (v1)	Embr_mix	Embr_mix
Sma (v1)	FatBody	FatBody_a
Sma (v1)	FatBody_b	FatBody_b
Sma (v1)	Gut	Gut
Sma (v1)	Head	Head
Sma (v1)	MaleGonads	Testis
Sma (v1)	MalpighianTubes	MalpighianTubes
Sma (v1)	Muscle	Muscle
Sma (v1)	NerveCord	NerveCord_a
Sma (v1)	NerveCord_b	NerveCord_b
Sma (v1)	Ovary	Ovary
Sma (v1)	SalivaryGland	SalivaryGland

### Sheet: Cdip
Tissue_group	Sample_name	Source	Read_length	SE/PE
embryo	E_day6_rep1	This study: PRJEB34721	100-nt	PE
embryo	E_day10_rep1	This study: PRJEB34721	100-nt	PE
embryo	E_day10_rep2	This study: PRJEB34721	100-nt	PE
wingPad	wingPad_rep1	This study: PRJEB34721	100-nt	PE
wingPad	wingPad_rep2	This study: PRJEB34721	100-nt	PE
Adult_head	Male_head_rep1	This study: PRJEB34721	100-nt	PE
Adult_head	Male_head_rep2	This study: PRJEB34721	100-nt	PE
Adult_head	Female_head_rep1	This study: PRJEB34721	100-nt	PE
Adult_head	Female_head_rep2	This study: PRJEB34721	100-nt	PE
muscle	muscle_1	This study: PRJEB34721	100-nt	PE
muscle	muscle_2	This study: PRJEB34721	100-nt	PE
Gonads	male_gonad_1	This study: PRJEB34721	100-nt	PE
Gonads	male_gonad_2	This study: PRJEB34721	100-nt	PE
Gonads	female_gonad_1	This study: PRJEB34721	100-nt	PE
Gonads	female_gonad_2	This study: PRJEB34721	100-nt	PE
embryo	embryo_E4_1	This study: PRJEB34721	100-nt	PE
embryo	embryo_E4_2	This study: PRJEB34721	100-nt	PE
embryo	embryo_E14_1	This study: PRJEB34721	100-nt	PE
embryo	embryo_E14_2	This study: PRJEB34721	100-nt	PE
gills	gills_1	This study: PRJEB34721	100-nt	PE
gills	gills_2	This study: PRJEB34721	100-nt	PE
Brain	Brain_Fem_Subimago_a	This study:PREJEB35103	100-nt	PE
Brain	Brain_Fem_Subimago_b	This study:PREJEB35103	100-nt	PE
Gut	Gut_Fem_LastNymph_a	This study:PREJEB35103	100-nt	PE
Gut	Gut_Fem_LastNymph_b	This study:PREJEB35103	100-nt	PE
Malpighian tubules	MalpigTubes_Fem_Subimago_a	This study:PREJEB35103	100-nt	PE
Malpighian tubules	MalpigTubes_Fem_Subimago_b	This study:PREJEB35103	100-nt	PE

### Sheet: Dmel
Tissue_group	Sample_names	SRA_IDs
Adult_Gut	Adult_Gut	SRR070394,SRR070398,SRR070390,SRR070403,SRR111883,SRR070386,SRR070401,SRR111878,SRR111879
Adult_Testis	Adult_Testis	SRR070422,SRR070423,SRR100276,SRR350960,SRR350961,SRR492851
EarlyDev	Embr_0_4h	SRR023199,SRR024013,SRR027110,SRR035417,SRR035418,SRR023659,SRR023671,SRR023755,SRR023663,SRR023747
Malpighian_tube	Malpighian_tube	SRR1421926,SRR1421927,SRR1421928,SRR1421929,SRR1421930,SRR1421931,SRR1421932,SRR1421933
Muscle	Muscle_IFM	SRR1665023,SRR1665024
Muscle	Muscle_jump	SRR1665032,SRR1665033
Neural	Neurons_Octopam	SRR453204,SRR453205
Neural	Neurons_Kenyon	SRR453202,SRR453203
Neural	Neurons_R57C10	SRR453200,SRR453201
Neural	Whole_brain	SRR453199
Ovaries	Adult_Fem_Virgin_Ovaries	SRR070396,SRR070417
Ovaries	Adult_Ovaries	SRR070431,SRR100277,SRR100283
Ovaries	Ovary_eggchamber	SRR1914096
Wing	Wing_discs	ERR3151276-ERR3151302 (merged of 20 samples)
Wing	wing_WT_rep2	SRR5604862
Wing	wing_WT_rep3	SRR5604863

### Sheet: Sma
Tissue_group	Sample_name	Source	SRA_IDs	Read_length	SE/PE	Read_#	%gDNA_unique	%gDNA_multi	%mRNA_unique	%mRNA_multi
EarlyDev	Embr_mix	Public dataset	SRR1267274	125	PE	34683277	52.37	21.29	45.65	3.91
MaleGonads	MaleGonads	PRJNA474911	SRR7280106	75	PE	147475077	39.89	35.72	33.93	3.94
MalpighianTubes	MalpighianTubes	PRJNA474911	SRR7280105	75	PE	143402804	51.09	36.86	45.45	12.6
Muscle	Muscle	PRJNA474911	SRR7280104	75	PE	135681521	53.78	36.46	32	10.75
Neural	NerveCord	PRJNA474911	SRR7280109	75	PE	135250686	62.68	22.37	47.09	9.79
SalivaryGland	SalivaryGland	PRJNA474911	SRR7280108	75	PE	143186542	38.05	52.43	31.31	9.08
Head	Head	PRJNA474911	SRR7280107	75	PE	134476856	53.86	30.85	40.24	8.99
