## Supplementary Table 13 for "Genomic adaptations to aquatic and aerial life in mayflies and the origin of wings in insects"

### Sheet: RNAi lines VDRC
# submitted_id	RNAi_line	current_symbol	info
FBgn0046258	1312	CG12880	https://stockcenter.vdrc.at/control/product/~VIEW_INDEX=0/~VIEW_SIZE=100/~product_id=1312
FBgn0053129	27554	CG33129	https://stockcenter.vdrc.at/control/product/~VIEW_INDEX=0/~VIEW_SIZE=100/~product_id=27554
FBgn0036249	20051	CG11560	https://stockcenter.vdrc.at/control/product/~VIEW_INDEX=0/~VIEW_SIZE=100/~product_id=20051
FBgn0083952	109333	CG34116	https://stockcenter.vdrc.at/control/product/~VIEW_INDEX=0/~VIEW_SIZE=100/~product_id=109333
FBgn0261801	101775	CG42747	https://stockcenter.vdrc.at/control/product/~VIEW_INDEX=0/~VIEW_SIZE=100/~product_id=101775
FBgn0026090	31815	CG14812	https://stockcenter.vdrc.at/control/product/~VIEW_INDEX=0/~VIEW_SIZE=100/~product_id=31815
FBgn0037739	100512	CG12948	https://stockcenter.vdrc.at/control/product/~VIEW_INDEX=0/~VIEW_SIZE=100/~product_id=100512
FBgn0031529	100769	CG9662	https://stockcenter.vdrc.at/control/product/~VIEW_INDEX=0/~VIEW_SIZE=100/~product_id=100769
FBgn0036908	109333	TORIP	https://stockcenter.vdrc.at/control/product/~VIEW_INDEX=0/~VIEW_SIZE=100/~product_id=109333
