## Supplementary Table 14 for "Genomic adaptations to aquatic and aerial life in mayflies and the origin of wings in insects"

### Sheet: Primers  probes
Name	Sequence 5' to 3'
CD02222_uv2_F	GGCCGCGGCGAGTTGCAGAAACGGTTG
CD02222_uv2_R	GCCCCGGCCAGTCCAATCCCCAAAGAACA
CD11074_uv4_F	GGCCGCGGCAACCCGCTAAGAATGAGGA
CD11074_uv4_R	GCCCCGGCCAAGCAAAGCGCTGTACAAAA
CdipOBP219_F	GGCCGCGGGCAAGTCTGAATGGGAGGAA
CdipOBP219_R	GCCCCGGCCGTCAAAAGCAGTGCCAACAA
CdipOBP199_F	GGCCGCGGGACTCCAGCATCGGAAAGAG
CdipOBP199_R	GCCCCGGCCCCATCGCCCAGTATTCAGTT
CdipOBP260_F	GGCCGCGGGCGAACGGAAACATCAATTT
CdipOBP260_R	GCCCCGGCCGATGAAACGAATGGGCTTGT
Universal 3'	AGGGATCCTAATACGACTCACTATAGGCCCCGGC
* in red sequences added as template for the second PCR to include T7 binding sequence
** in blue T7 binding site
