## Supplementary Table 15 for "Genomic adaptations to aquatic and aerial life in mayflies and the origin of wings in insects"

### Sheet: opsins_Ephemeroptera
OPSIN TYPE	GENE	SPECIES	FAMILY	GENE/TRANSCRIPT IDs	SOURCE	COMMENTS	cDNA/PROTEIN SEQUENCE
LWS	LWS1	Cloeon dipterum	Baetidae	CD15984	Cdip assembly & annotation		TGATATTCTAAATATCTGCGATGATATTGATATTTTACACCAAAATATCAGATATTTTCCAAAATATTTGCTGATATTTTCTCATATTCAAAATATCAACGATGCTATTGATATATTCAAAATATCATATCAAAGTTGATATACCGAACCCTATTCCGCTGCGATTTCAGACTCTATAGATACTGTGCATTCAACAGTACACTCATTATATATTATGATCTCTTATGAAGTGCTATGAAAACCAAAATCAGTCTAGCGAACCGTCGTAGAATCGTGAACAACTTAGAAATTGCAGTAATGACGCGCCAAACAAAAATGTGATTATTAAATTGCGTTAAGTTATCATGTGCCGCAATTCTTATATGTATAATATAACGTATTTTTACATTCAGCCAATTT…
LWS	LWS2	Cloeon dipterum	Baetidae	CD16021	Cdip assembly & annotation		CTTCAGAAGAGCGAGGAATCTCTTTTAAATTAAATCGAAAAAATGGACGTAAATATTTTGGATCCTGATAAACTTTGGCATCAAAAAGAAATTAATTTGCGGCGTGCAAAAATGGGCTAAATGCACAATCCAGCAAACATCTGAGTTATTTACGCAACAGTGACTGAGAAAAAGAAGCAAGTGCGTCTTGAAAGGGTTGTCCTATGGCCTCTAATGTGGTTTTTGAGCCGGAAAAGGAATTAGTCGTACCGAGTCGGTCATCCAATTTTTCCATGCTAATGACATTACTCCATACACTTCCAGACGTGGCGCAATGAGCCGCGACCAGTATAAAAAGGCTGCGTACACTCGGAAAGACAATCCAGTCGAGAGATCCTCGAGCTGACCAACAGAAGACCA…
LWS	LWS3	Cloeon dipterum	Baetidae	CD16055	Cdip assembly & annotation	Curated gene model	CCGAAAGGGTATAGACGGACTTCCTCGCAGGCCGAACGCCGCAAACTGAAGTAGTTCGCTGTTTCGACAACGTTTTTCTTCCCTTGTTTGCGATAACTCTACGTATCACACGGAATCATGCCTTCTCTTGGTGAGCCAACCTTTGCCGCCTACGGCCAACAGCAGTGGGGCAACAACGCTGCTTGGGGCGCCAACATGACCGTCGTAGACAAAGTTCTGCCTGACATGATCTCCATGATCGACCCTCACTGGAACCAGTTCGCCCCCATGAACCCCCTGTGGCACGGCCTCTTGGGATTCGTGATCGGCGTGCTCGGCGTGGTTTCGGTCATTGGAAATGGAATGGTCCTCTACATCTTCTCGGGCACCAAGTCCCTCAAGACTCCCTCCAACATGCTC…
LWS	LWS4	Cloeon dipterum	Baetidae	CD15945	Cdip assembly & annotation	Curated gene model	GTAGATGTAATTAAATTATCCAGCGTTGGAATCAACGCAATGCCGCGAAGGATGGCGGCGGTATAAAAGCAGCGGAGCAGCAGCCAGAAGCTCGAGCCACCTCAGCCTGTGGGCATTGCAGAACCAACCGTTTCCGACGGTATCGTGAATTTCTCCACCCAACGAAGTCGAACCAACACTCCGCATCAACGATGGCTATGTCTGGCCCCGTGTTCGAAGCCTATCGTTCCGGTGTCACGAACTTGACCGTCGTGGACATGGTTCTGCCCGACATGCTCCACATGGTTGACCCCCATTGGTACAAGTTTCCTCCCATGAACCCCCTTTGGCACGGCATTCTCGGCTTTGTCATCGGCGTTTTGGGAGTGATCTCTTTCTGCGGCAACGGTATGGTGCTCT…
LWS	LWS1	Baetis sp. AD2013	Baetidae	C119503	Transcriptome SRA:SRR921569		CCACCCAGATCCCACCTCGTCTTTGGTAGGGAACGGCCATGTCTTTCGCAACAGCGCAATGGAGTCCACCTGGCCCTGGGGGCAACGTCACCGTCGTCGACAAGGTGCCCGTCGAGATGCTCTATCTCGTAGATCCCCACTGGTATCAGTTTGCTCCATTGAATCCTTTGTGGCATGGAATTCTCGGCTTTGTGATTCTCGTGCTGGGAATCATCTCATGGACGGGAAATGGGGTTGTCATCTACATCTTTAGCTGCACCAAGAGTCTCCGAACACCTTCCAACATGTTTGTGGTTAACTTGGCTCTTTCTGATTTCCTCATGATGGTTGTTATGTCCCCGCCCATGGTAGTCAACTGCTACTTTGAGACCTGGGTGCTAGGACCATTTATGTGCGAAA…
LWS	LWS2_s2295	Baetis sp. AD2013	Baetidae	s2295	Transcriptome SRA:SRR921569	Partial (5' missing)	CCTTCGGTCAGTGCTTTCAACTATGGCGGCGGCTTCAGCGGCAACCAGACGGTGGTCGACACCGTCCCGCCCGAGATGCTGCATCTCATTGATCCTCACTGGTATCAATTCGCCCCTTTGAACCCCTTGTGGCACGGATTGATTGGATTCGTTATTGGAGTGCTTGGTGTGGTATCATTCTGCGGCAATGGAATGGTACTGTACATCTTTGGAACCACCAAGTCTCTGCGCTCTCCCTCCAATATCCTCATTATGAACCTTGCACTTTCCGATTATTTGATGATGATTACCATGGCAGCTCCTATGGTCATCAACTGTTACTACGAAACCTGGGTCCTAGGACCCTTCTTCTGCGAAATTTACGGAATGGCTGGATCCATGTTCGGATGTGGCTCAATC…
LWS	LWS2_s2294	Baetis sp. AD2013	Baetidae	s2294	Transcriptome SRA:SRR921569		GAGAGATCCTCGAGCTGACCAGCAAAGGAGTCACTGAAGTAGTTCACGCCGCTGATTTTCTTCAGTCTCAGAAACCATGAGCGGTCCTTCGGTCAGTGCTTTCAACTATGGCGGTGGCTTCAGTGGCAACCAGACGGTGGTCGATACCGTACCGCCTGAGATGCTCCATCTCGTCGATCCTCACTGGTATCAGTTCGCCCCTCTTAACCCCCTTTGGCACGGCCTGATTGGATTCGTTATTGGCGTGCTCGGTGTAGTCTCCTTCTGCGGCAATGGAATGGTCCTGTACATCTTTGGAACCACCAAGAACCTGCGCTCTCCCTCCAACCTGCTCATTATGAACCTCGCCCTGTCTGACTACCTCATGATGATCACCATGGCCGCCCCAATGGTCATCAA…
LWS	LWS3	Baetis sp. AD2013	Baetidae	C121071	Transcriptome SRA:SRR921569		CCGAAAGGGTTTAGACGGACTTCATCAGGTCAGACTTGCAAACTGAAGTAGTTCGCTGTACTTTACAACGATTTTCTTCGCTGTTTGCCTAGAATCTACGAAATAATCAGCATCATGCCTGGAATCTCCGAGCCAAGCTTTAGCGCCTACCAACAACAGTGGGGCAACAATGGTGGTTGGGGAGCCAACATGACCGTCGTAGACAAAGTTCTGCCTGACATGCTGTCCATGATCGACCCTCACTGGAACCAGTTCGCCCCCATGAACCCCCTGTGGCACGGCCTTCTCGGCTTCGTCATTGGAGTTCTGGGAGTGGTGTCGGTCATCGGCAACGGCATGGTCTGCTACATCTTCTCGAGCACCAAGTCTCTCAAGACTCCCTCCAACATGCTTGTGATG…
LWS	LWS4_s8732	Baetis sp. AD2013	Baetidae	s8732	Transcriptome SRA:SRR921569		CTACAACCAGTGGGGGCATAGCAAAACATCCTCGTCCCTCAAGACGACCATCTCGACCAGTCATTCCAGCCCAACGTGAAAACCAGAAGCTCTAAAGATGTCTGACCCATCATTTAGCGCCTGGGTGAGCCACGGACAGAACATGACTGTTGTGGACAAAGTTTTACCCGACATGCTCCACATGATCGACCCCCACTGGTACAAGTTCCCGCCCATGAACCCCCTTTGGCATGGCCTTCTTGGCTTTATCATCGGCGTTCTGGGCATCATTTCCTTCTGCGGAAATGGAATGGTTCTCTACATTTTTGGCACTACCAAATCTCTACGATCACCATCAAACCTTCTTGTCATGAACTTGGCACTCTCAGATTTTCTGATGATGATAGTCATGTCCCCGCC…
LWS	LWS4_s236	Baetis sp. AD2013	Baetidae	s236	Transcriptome SRA:SRR921569	Partial (5' missing)	AAGCCCATGACTAATGGAACTGCGCTTTTGAGGATCGCCTTTGTGTGGATCTTTGCATCTGCATGGACACTTGCACCACTATTTGGTTGGAACAGGTATGTGCCTGAGGGAAATATGACTGCTTGCGGAACTGATTACCTAAACAAGGAATGGATCAGCGCCAGTTACCTGGTTATCTACGGGTTCTTTGTATACCTTGTGCCACTAACCAGCATCTGCTACGCATACTACTTTATTCTATCCGCCGTGTTCGCCCACGAAAAGAACATGAGGGAGCAAGCCAAGAAGATGAACGTGGCCTCTCTCAGGGCTGATGACAAGGCTCAGAGCGCTGAATGCAAACTGGCAAAGGTGGCCCTAGTCACTATATCACTGTGGTGCATGGCGTGGACGCCATAT…
LWS	LWS1	Baetis sp. EP001	Baetidae	comp1803	Transcriptome SRA:SRS1030138	Partial (5' & 3' missing)	CACCCAGGTCCCACCTCATATTTGGTAGGGACAGCCATGTCGTTCGCAGCAGCGCAATGGGGCCAACCCGGCCTTGGAGGAAACCTAACTGTCGTTGACAAGGTGCCCCCCGAGATGCTCCATCTCGTAGATCCACACTGGTATCAATTTCCACCAATGAACCCTCTATGGCACGGCATTCTTGGCTTCGTCATTCTTGTGCTGGGAATAATTTCATGGACAGGCAATGGGGTTGTCGTCTACATCTTTAGCTGCACTAAGGGCCTTCGCACCCCTTCCAACATGTTTGTTGTCAACTTGGCCGTTTCTGACTTCCTCATGATGGTTATTATGTCTCCGCCTATGGTTTTCAACTGCTACTTTGAGACCTGGATGCTAGGACCATTAATGTGTGAAGTC…
LWS	LWS2_comp10738	Baetis sp. EP001	Baetidae	comp10738	Transcriptome SRA:SRS1030138	Partial (3' missing). This transcript and LWS2_comp1670 have a 21bp overlap and are probably two fragments of the same locus	ATGAGCGGTCCTTCGGTCAGTGCTTTCAACTATGGGGGTGGCTTCAGCGGCAACCAGACGGTGGTCGACACCGTCCCCCCTGAGATGCTGCATCTCATTGATCCTCACTGGTATCAATTCGCCCCTCTTAACCCCCTGTGGCACGGCCTGATTGGATTCGTCATTGGAGTGCTTGGTGTGGTCTCCTTCTGCGGAAATGGAATGGTGCTTTACATCTTTGGTACCACCAAGGGTCTGCGCTCGCCATCCAACTTGCTTGTTATGAACCTCGCCCTCTCTGATTACCTCATGATGATCACCATGGCAGCTCCCATGGTCATCAACTGCTACTACGAAACCTGGGTCCTAGGCCCTTTCTTGTGCGAAGTTTATGCCATGGCTGGATCCTTGTTTGGATGT…
LWS	LWS2_comp1670	Baetis sp. EP001	Baetidae	comp1670	Transcriptome SRA:SRS1030138	Partial (5' missing). This transcript and LWS2_comp10738 have a 21bp overlap and are probably two fragments of the same locus	GAGGGCAACATGACCGCCTGCGGCACCGACTACTTGAACAAGGACTGGTTCAGCCGTAGCTACATCTTCGTCTACTCCATCTTCTGCTACTTCATCCCCCTGTTCAGCATCATCTACGCCTACTACTTCATTGTGGGAGCTGTCGCTGCTCACGAAAAGAACATGAAGGAGCAGGCCAAGAAGATGAACGTTGCTTCTCTCAGGTCTGGTGATGACAAGGCTCAGAGCGCTGAGTGCAAACTTGCCAAGGTTGCTCTTATGACCATCACTCTCTGGTTCATGGCCTGGACTCCCTACCTTGTTGTCAACTACACTGGTATCTTTGATGGCGCAGCCATCACCCCCCTTACGACCATTTGGTGCTCACTCTTCGCCAAGGCCAGCACTGTCTACAACCCC…
LWS	LWS3	Baetis sp. EP001	Baetidae	comp6731	Transcriptome SRA:SRS1030138		ATGCCTGGAATCTCCGAACCAAGCTTTAGCGCCTACCAACAGCCTTGGGGCAACAATGGTGGTTGGGGAGCCAACTTGACTGTCGTAGACAAAGTTCTGCCTGACATGCTGTCCATGATCAACCCTCACTGGAACCAGTTCGCCCCCATGAACCCCCTGTGGCACGGCCTTCTTGGCTTCGTCATTGGAGTTCTGGGAGTGATCTCGGTCATCGGCAACGGCATGGTCTGCTACATCTTCTCGAGCACCAAGTCTCTCAAGACTCCCTCCAACATGCTTGTGATGAACTTGGCATTCTCTGATTTCCTCATGATGCTCTCCATGGCTCCCCCCATGGTGATGAACTGCTACTATGAGACCTGGGTCTTCGGACCCGCCATGTGTGAAATCTATGGCATG…
LWS	LWS4	Baetis sp. EP001	Baetidae	comp8644	Transcriptome SRA:SRS1030138		ATGTCTGACCCATCCTATAGCGCCTGGGTGACCCACGGAGCAAACATGACGGTTGTGGACAAAGTTTTGCCGGACATGCTTCACTTGATCGACCCCCACTGGTACAAATTCCCGCCCATGAACCCCCTTTGGCATGGCCTTCTGGGCTTTATCATTGGCGTTTTGGGCATCATTTCCTTCTGCGGAAATGGAATGGTACTGTACATTTTTGGCACTACCAAATCTCTTCGATCGCCATCTAACCTTCTTGTGATGAACTTGGCACTCTCAGATTTCCTCATGATGTTAGTCATGTCACCTCCAATGGTCATTAATTGCTTCTACGAGACATGGGTTTTTGGACCTTTAATGTGCGAGTTGTATGCCATGGCTGGATCCATGTTTGGTTGCGGTGATATC…
LWS	LWS1	Ephemera danica	Ephemeridae	EDAN012870PA, EDAN017154PA	Edan assembly & annotation	Curated gene model. The two gene models are haplotypes and correspond to the same gene.	ATGAGTAGCAGCCTTCTTTTGGAGCCCCAGGCGCACGCAGCGCAGTGGGGAGGTCCCATGATGATGAACAACTACACAGTCGTGGACAAAGTTCCAGCGGACATGTTGCATCTCGTCGACGTTCACTGGCAGCAATTTCCACCCATGAACCCACTCTGGCACAACATCCTAGGTTTCGCGATTTTCTTGCTCGGCGTGATTGCTTGGATCGGCAATGGAGTTGTCATCTACATTTTCTCTACCACCAAGTCGTTGCGAACTCCCTCCAACTTGCTGGTGGTAAACTTGGCCTTCTCTGACTTCCTTATGATGGTTTGCATGTGTCCGCCCATGGTCATCAACTGCTACTACGAGACCTGGGTCCTCGGACCACTCATGTGCGAAATTTACGGCATGATG…
LWS	LWS2-4a	Ephemera danica	Ephemeridae	EDAN012868PA	Edan assembly & annotation	Curated gene model. The N-terminal part of the protein has lost its coding potential. LWS2-4a & LWS2-4b were artifactually merged into the same gene model, EDAN012868PA	CACACAACCGAACTGAACCATCGGGGGCACCAGCAGCTGCGGTGGCAATACATTTCCTGAAGTAGTTCGCTGTTAATTCACCGATTTTCTTCAGATTTGTACTGCTGCTTTTCTGCTGGCTTCAAGTTTAATCACAGGAAAAATGGCGGCTTTAAACGAACCAAGCTTCAGTGCTTATCAACAGCACCATGGAGGTGGTTCTTTCTTCAACAAGACCGTTGTAGATATGGCCTTACCTGATATGGCGCATATGATTCACCCTCACTGGAGTCAGTTTCCTCCCATGAACCCTCTATCGGATGGCACGGCCTGCTTGGCTTTGCCGTAGCTGTTCTGGGTTTCATTTCTGTTACTGGTAACGGCATGGTGCTTTACATATTCGGCACTACAAAGTCTCTA…
LWS	LWS2-4b	Ephemera danica	Ephemeridae	EDAN012868PA	Edan assembly & annotation	Curated gene model. LWS2-4a & LWS2-4b were artifactually merged into the same gene model, EDAN012868PA	CCAAAGCTTGCAGCACGTACGGACCGTCGAACTGATTGATCAAGCAGCTGAAGTAGTTCGATTCTGATTTGCTTCGCTCTTGTTTAGCAGTTCTACAAATTCTGGAAAATGTCTGCATTCGGTGATCCAACATTCAGCGCCTTCCGCGGTAATGCTACCGTGGTGGACAAAGTTTTGCCCGACATTCTGCACATGGTCGACCCCCACTGGCATCAGTTCCCACCCATGAACTCCCTGTGGCACGGTCTTCTTGGCTTCGTCATCGGAGTTCTCGGCGTCGTCTCGATTGCTGGCAACGGAATGGTACTCTACATCTTTGGGACCACCAAATCCCTCAGATCACCGTCCAACATTCTCGTCATGAATCTTGCCTTCTCCGACTTTACCATGATGGTTTGC…
LWS	LWS3	Ephemera danica	Ephemeridae	EDAN012869PA, EDAN017153PA	Edan assembly & annotation	Curated gene model. The two gene models are haplotypes and correspond to the same gene.	GCATCCCAGTCGGTAATCGCCGTGCAGCCCGTTTCCTCCTTGGCGGAACGTCGCAGAGAGCTTCCTGCAGCTTCTGAAGTAGTTCACTAAGATTTGCTTCAGTTTCTCGTTATATCCACGTCATTCAAAGCTCGAGACATGTCTGCGATTTCTGAGCCAAGCTTCAGCGCCTACAAGTGGGGTAACGCAGGTGGTTACGGTAACCAAACCGTCGTAGATAAAGTTCTACCGGATATGATGTCCATGATAGACCCTCACTGGTATCAGTTTGCACCCATGAACCCACTGTGGCACGGGCTTCTCGGCTTCGTTATCGGAGTTTTGGGTGTTGTTTCTGTGATCGGCAATGGAATGGTCGTCTACATCTTTTCTAACACAAAATCTCTTCGTTCTCCATCC…
LWS	LWS_sc8	Ephemera danica	Ephemeridae	EDAN002748PA	Edan assembly & annotation		GTCGTTTCCGTGAGGCTCGTGGTGGTGCCAACTTACCCTTCATCTGCAACAGCTGAAGTAGTTCGTTAACGATTTTCTTCAGTCACCTTTACACCTTCATTAAATCATGGCAGGTTTTGGTTCATATAATCCTTGGAATCAAGCTGGCGGCTTTACCAACATGACTGTCGTAGATAAGGTACCTCAAGACATGCTTCACCTCGTAGATGCTCACTGGCATCAATTCGCACCCATGAATCCATTATGGCATAGCATTTTGGCTTTCGTGGTAACTATCTTGGGAATTGTAGCCATGCTTGGAAACGGAATGGTCATCTACATCTTCTCGACGACCAAGTCTCTTCGATCTCCCTCCAACATGCTGGTCGTGAACCTCGCGTTCTCTGACTTCTTCATGAT…
LWS	LWS2-4	Epeorus sp. EP006	Heptageniidae	comp10830	Transcriptome SRA:SRS1030137		MSGEPSYAAYSYGSSSSIYGNQTVVDKVMPDMLHLVDPHWYQFAPMNPLWHGMLGFVIGILGIISITGNGMVLYIFSTTKSLKSPSNMLVMNLAFSDFIMMICMSPAMVINCYYETWVFGPLMCELYAMAGSLFGCASIWTMTCIALDRYNVIVKGMSGTPLTPKSAMMRILFVWAFSGAWTIAPLFGWNRYVPEGNMTACGTDYLNKEWLSRSYLLFYSIFCYWTPLLTIIYSYFFIVQAVAAHEKAMRDQAKKMNVASLRSAENQNTSAECKLAKIALMTISLWFCAWTPYLIINYKGIFDGATISPLATIWCSLFAKANAVYNPIVYGISHPKYRAALYLRFPALACTNEQEDNVSQVTAASTSSQPEKQEKA
LWS	LWS_sc8a	Epeorus sp. EP006	Heptageniidae	comp1915	Transcriptome SRA:SRS1030137		MSSFGTYTWTPNSYGNLTAADKVPPEMAHMIHAHWYQFPPMNPLWHGIFGFMITVLGIISIIGNGMVIYIFSTTKSLRSPSNMLVVNLAFSDFLMMFTMFPPMVVNCYYETWVFGPLSCILYGLIGSLWGCASIWSMAMIAVDRYNVIVKGLSGTPMTTKRAMMFILFVWGFSAVWTVLPLFGWGRYAPEGNMSVCGTDYISKDIMDRSYVFCYALGCYFLPLLVIVYCYWFIVQAVSAHEKAMREQAKKMNVASLRSADNQSTSAECKLAKIALMTISLWFMAWTPYLIVNFTGIFELASLGPLTTVWCSFFAKCNACYNPIVYGISHPKYRQALQQRFPSLGCANEPADNGDASSRTSECTNIKAESTA
LWS	LWS_sc8b	Epeorus sp. EP006	Heptageniidae	comp6826	Transcriptome SRA:SRS1030137		MSGPSYQAYQWDNAVGRYGNLTAADKVPQDMLHLVDAYWYQFPPMNPLWHNFLAVFMTMLGMVSIIGNGMVISIFSQTKSLRSPSNMLVVNLAFSDFIMMFCMFPPMVINCYYETWVFGPLSCTLYAMIGSLVGCASIWSMAMIAMDRYNVIVKGLAGTPMTTKRALLMCTFVWGFSGIWTVFPLFGWGRYAPEGNMTVCGTDYLSKDIMHKSYVFCYALACYFLPLFVIVYCYFFIVQAVAAHEKGMREQAKKMNVASLRSAENTATSAECKLAKIALMTISLWFMAWTPYLVINFTGIFEMAKLTPLATVWTSVFAKCNACYNPIVYGISHPKYRQALQAKYPSLACAGEPAESAADNASQSSTVTNVKSETAA
Blue	Blue-Ops1	Cloeon dipterum	Baetidae	CD05507	Cdip assembly & annotation		GTCAAAGAAGCTCACAAGCAGTGCTGGTCTCTGTCAATAGCATCACTCTTCGCAACAAACAAATCTTTTCAGAAAACGATAGGATTTTTGATATTTTTTTTTCTAACAACACAATATGCTGCTGAATCCGAGTTTGCCTCTAGCATACAACTCTACCTTTGAAGGTCCACATGCTGAAGCAAGGGCTGGCTTTAGCTCCGAGTCGATGGCCGGAGTGAATTTGCCTCCTGAACTCATCGGTCTCGTTGACCAGCACTGGCTTAACTTCCCACCAGCTTCTTCTTCCGACCACACCATCCTCGGGATCGTTTACCTTTTCATTTTCATCGCAGGCGTTTTTGGCAATGGCTGTGTTCTTTGGATCTTTCTCACGACTAAGTCACTGCGCACCTCTTCGAA…
Blue	Blue-Ops2	Cloeon dipterum	Baetidae	CD05488, CD05558, C-term of CD05560	Cdip assembly & annotation	Curated gene model. Highly modified and short protein inclduing only the RBD located at the C-terminus of canonical opsins.	ATATTTTAATCTCGTTTTAAAGAACGATGCCCGCGTTAACGAGTGCATTGCTCAGTGAAAAAAGGGAAAATAAGGCATTTCTCGGCCGCCCTCTGTCCCTTGTGCTGTTTCAAAACATTTACCGACGACACTCATATATTTTTATTGGCAGCTCACTTCTTTGGTTTAAATAGGTAAGTCCGAGTTCGCACCTTACTTATTTTAATCTGAAACCATATGGATCTCCATATTAGATTAAAGGTTTAAAGCTATAATTCGATAATCTGAGGGTATAAATATCGGTGGAAGGAAACGTAAAGTACAGTTGTCGCACAGCTCTTTTCGAAGAGGTTGCAATCAATTTGTCCGTTTCCCCAAAATCAACATGTAGTGTAAGAGCACCAATAAAATAATGTTGCT…
Blue	Blue-Ops1	Baetis sp. AD2013	Baetidae	C118359	Transcriptome SRA:SRR921569		CTTCTTGAGAGCATCACGTTTATTTCCATACTTTAGGCGGAATCACTCATAAAACAAATCAAGATGCTCTTAAATCCAAGCTTACCAGCATACAATTCTACCTACGCAGGTCCGTATGCTGAAGCAAGGAGCAGCGGCTATGGGTCGGAAAACCTGGCTGGTGTTGATTTACCACCAGAACTGGTTGGACTGGTCGACCAACACTGGCTGAACTTCGCTCCGGCAAGCGCCATGGACCACATGATACTCGGCGTGGTCTACGCCTTCATTTTCGTCGCAGGCGTTTTTGGCAACGGTTGCGTCCTCTGGATTTTTTGCACCACCAAATCGATGAGGACGTCGTCAAACTTATTTGTGGCGAACCTGGCATTGCTGGATTTGGTCATGATGACGCAGCTG…
Blue	Blue-Ops2	Baetis sp. AD2013	Baetidae	s1317	Transcriptome SRA:SRR921569		AGCCGCACTTACTCATTGTGCTGGTGAAACTGCGTACCCGATTCCCAAGGCAACTCCGCTAAACGAGCTCAATATGATTCTCGACCGAATTCTGGCTGAAAATGCCTCCGCCATGGTTGGCCCAATCGCCGAGGCGAGGACCGGCATGGCTGGGGAGACTTTCGCCGGGGTAGAAATGCCCCCCGAATTGGTTGCGCTTGTTGACCAACATTGGCTTAGTTTCCCGCCGGCGACCGTAAACGACCACTTGATTCTTGGGATCGTTTACGCTTTCATCTTTGCTGCAGGAACCATTGGAAACGGAGTTGTTCTTTTCACTTTCCTTACCACCAAGTCACTACGAACGTCATCTAACTTTTTCATAGCCAACCTCGCTATTTTCGATCTGTGCATGATGTT…
Blue	Blue-Ops1	Baetis sp. EP001	Baetidae	comp8960	Transcriptome SRA:SRS1030138		ATGCTCCTAAGCCCAAGCTTGCCCGCATACAATTCTACCTACGCAGGTCCATATGCAGAGGCAAGGAGCAGCGGCTATGGGTCGGAAAACCTGGCTGGGGTTGATTTACCACCAGAACTGGTTGGACTGGTCGACCAACACTGGCTAAACTTTGCTCCAGCAACCTCCATGGACCACATGATACTCGGCGTGGTCTACGCCTTCATTTTCGTCGCAGGCGTTTTCGGAAACGGTTGCGTTCTCTGGATTTTCTGCACCACCAAATCGATGAGAACGTCGTCCAACTTATTTGTGGCTAACCTGGCAATGCTGGACTTGGTCATGATGGCGCAGTTGCCAATTTTCGTGGCCAATTCTCTGTACCAGGGCCAGGTTATGGGCAAACTTGGCTGCGATTTG…
Blue	Blue-OpsA	Ephemera danica	Ephemeridae	EDAN015896PA	Edan assembly & annotation	Curated gene model	ATGTTCCCAGCTTTACCAACAGAGAACTCGACTTCAGGTCCTATGATGGAGGCTTACATGCAATCCCAGGAGAGGATCATGGGCATTCAATTATCTCCCGAGATGAGCAAACTCGTGCACCCTCATTGGCTTAATTTCTCCCCACCTACCTCGATGGATCACTCCATCCTCGGTTTTGTTTACTTCTTCATCTTTCTCGCTGGAGTATTCGGCAACGGCATCGTGCTTTGGGTTTTCGCCACGACGAAATCACTTCAAACATCGTCCAACCTATTCGTGGCAAACTTAGCGGTGTTGGACTTGGTAATGATGTCCCAACTGCCCATTTTTGTGGCCAATTCTATGTACCAGGGTCAGGTGCTGGGCCAATTTGGTTGCACCATGTTTGGTCTGTTAGGT…
Blue	Blue-OpsB	Ephemera danica	Ephemeridae	EDAN015895PA	Edan assembly & annotation		ACTGCAGTCTCTCACCAACACCTGACCAAAGGAGACACCCAGTAGTCTAGCTGGCAAGATTCGGATACAAGTGTAACACGAGATCTTTCTAAGTTAAGATGATGCTGTTACAACCGAGTCTGCCTGATGAGAACTTCACCCGCGTTCCCCGTGCGGTATACAGCCAGCCGGGCGGAGAGAGCTTACAAGGTGTCAACATTCCACCCGAAATGATCGCGTACGTCGACCCACATTGGCTGAGCTTCCCCCCAGCTACACCAGCGGACCATCTCATTCTCGGGTTCATCTACATGTTCATCTTCGCAGCGGGTGTGTTCGGCAATGGCTGTGTCGTCTTTATATTTGCCACTACAAAATCCCTTCGTACCTCATCTAACCTGTTTATTGCGAACCTTGCAA…
Blue	Blue-OpsC	Ephemera danica	Ephemeridae	EDAN015894PA	Edan assembly & annotation		ACTGCCAGTCTCTCACCAGCAACGGGAAACCAACCTGGAGAGCAAGCTAGTAGTCTGAACGGCAAGACTCGACTTTCAAACCGTAACACGAGATCTGTCTGAGTTAAGATGATGCTGTTACAACCGAGTCTGCCTGACTATGAAAACCTTACCCGCATTGCCCGTGCGACCTACAGCCAGAAAGATGGAGAGAGCTTACAAGGTGTCAACATCCCACCAGAAATGGTGTCTTACGTCGACCCACATTGGCTGAGCTTCCCCCCAGCTACACCAGCGGACCATCTCATTCTGGGGTTCGTCTACATGTTCATCTTCGCAGCGGGTGTCTTCGGAAATGGCAGTGTCCTCTTTATATTTGCCACCACAAAGTCACTTCGAACCTCATCCAACCTTTTCGTG…
Blue	Blue-OpsA	Epeorus sp. EP006	Heptageniidae	comp9683	Transcriptome SRA:SRS1030137		MIFNPILPSENYTFAPRMEAYSSYNDKMLGIEIPAELAKYVDPHWLSFTAPKSSDHYALAFIYLFIFFAGVIGNGCVLWVFATTKSLRTSSNLFVANLAVLDLIMMMQLPIFIVNSLYQGQMLGQFGCNMFGYLGAIGGMGAAVNNVAIAYDRYRSISNPMDGRLPMKKAMFLVALVWIWATPFSLMPTFEIWNRFNPEGYLTTCSFDYLTDSDDVRLFVMCIFTYAYCIPVSLLVLFYSKILAHVKEHERMLTDQAKKMGVKSLAAGHDEKSAEIRIAKIACGIFFLFLAAWTPYATVALLGAFHPNRAVLTPFASMIPAMFCKTVACIDPWVYAISHPKFREQLHKRMPWLLSANKSSKDSDTKSVVSTTTVADTPAA
Blue	Blue-OpsB-C	Epeorus sp. EP006	Heptageniidae	comp2205	Transcriptome SRA:SRS1030137	Partial (5' missing)	RMSMKTAAIFVLFVWIWATPFSMMPTFEIWNRFIPEGYLTTCSFDYLTPSNDVKVFTICIFVYSYLIPVLMLVFFYSRILGQVREHQKMLAEQAKKMGVKSLSAGSGDEKSAEIKIAKVACSIFFLFLSAWTPYATVAMMGAFHPNRAVLTPFASMVPAIFSKTVACIDPWVYAISHPKFREQMHKMMPCLIPAEEKPAPKGGDTTSQTSTATAAET
UV	UV-Ops1	Cloeon dipterum	Baetidae	CD02527, CD14162	Cdip assembly & annotation	Curated gene model. The gene is split and located at the end of 2 genomic scaffolds	ATGAACCTGTCCGTCTGCCTGCAATGCCAGCTGCAAGACAACCTCACCTCTCACCCGCACGACCGGCCACTGCACAAACTGATCGGATGGAACGTGAAGAGCGAGGATTTGGAGCAAATTCCGCGCCACTGGCTCTCGTACGAAGCGCCCGAGCCTGCCGTGCACTATTTCCTGGGCACCGTCTACGTTTTGCTGACCATCGCGGCGCTCGTCGGCAACGGACTGGTCATCTGGATTTTCAGCACAGCTCGAGCGTTGCGTTCTGCATCAAACGTGTTCGTGATCAACCTGGCCGTGGCCGACTTCCTCATGATGTCGAAGACGCCGATATTCATCATCAACTCGTTCCACGAGGGCTACGCTCTCGGTCACGTGGGGTGTCAGCTGTACGGCCTGGTC…
UV	UV-Ops2	Cloeon dipterum	Baetidae	CD02222	Cdip assembly & annotation		ATGTCGCCCAGGGGTGACGCGTACTCTGCCGTCCTCCAAAATGTCTCCAGACAAGTCCTCGAACCCTCATTCAGGTCTGCACCTCGCATGCTGGGATGGAACGTGCCGCAACACGAATTGGCCAGCATCCCTGAGCATTGGTTTCAGTTCCCTGAGCCTGACCCTTCCTTGCAGTACATGCTCGGCCTCCTCTACATCGGATTCACCTTTTTCTCCCTCACTGGAAATGGACTCGTCATCTGGATCTTCTCCACGGCCAAGTCCCTTCGCTCGTCGTCCAACATGTTTGTGGTGAACCTGGCCATCGCCGACTTCATAATGATGCTGAAGACACCAATCTTCATTTACAACTCGTTCAACCAGGGCTACGCTCTCGGCTTTAAATACTGCCAAATTTTC…
UV	UV-Ops3	Cloeon dipterum	Baetidae	CD01221	Cdip assembly & annotation		ATGGTTCCGCAGAATAGCTTTCTTGGAAATCTCTCAGACCAGGTCATACGGCCTGCTTACAGTATGGACGTAAAGATGCTCGGATGGGACGTGTCTGTGAACGAACTGGGCGAAATTCCGGAGCACTGGCTGCAATACCCAGTCGTGGACAGCTACCTCCACCTGATGCTGGCCATCATTTACAGCTTCCTGATGTTCTCTTCGCTTTTTGGCAACGGAATGGTCATTTACATTTTTTTAACGTGCAAAGGTCTTCAGTCCGCTTCAAACTTTTTTGTCGTTAACCTGGCAATCGCCGACTTTATCATGATGCTCAAGGCGCCGATTTTCATCTACAACTCTATCTTTGGCGGATACGCTCTGGGATTTTTATTCTGCCAGATTTTTGCAACGATGGGC…
UV	UV-Ops4	Cloeon dipterum	Baetidae	CD11074	Cdip assembly & annotation		ATGTTCCTCCACGAGAACACCTCAAACCTAGCTTTCGGGCCGTTAGCACTCCCCGTTCAAAGCTCTGAACCAGCTCGCACACTGGTTTGGAATGTACCGGCAGATAAACTACACGAAATTCCGGACCATTGGTTTAAATACCCAGCGGTGGACTCTCACGTTCACTTTATTCTCGCCATCGTTTACATCCTTTTTATGATCTTCGCTCTAACTGGCAATGGAATGGTCATCTGGATATTTGCTACCTCCAAGTCCCTGCGGTCAGCTTCCAACATGTTTGTTGTCAATTTGGCGATTGCTGATTTTGTTATGATGCTTAAGGCACCTATCGTAATCTACAACTCACTATACGAGGGCTACGAACTAGGCTTGTGGGGTTGCCAGATATTTGCCACGATG…
UV	UV-Ops2_s5198	Baetis sp. AD2013	Baetidae	s5198	Transcriptome SRA:SRR921569		CGCATGTGTTGAGAGAGAGACCAATTCTGACCAGAAAAATGCCACCCAGCGCAGACCATTTCTTCACCTTCGAAAATGTGTCCAGGCAGGTGCTGGAGCCCTCCTACAGGTCGGCACCACGAATGCTTGGCTGGGACGTGCCTGCTCACGAACTGGTGCACATCCCCGAGCACTGGCTCTCGTTCCCCGAGCCAGAACACTCGATGCAATACATGCTGGGCCTCATTTACATCGGCCTCACCTTCGTCGCCCTCACCGGAAATGGACTCGTCATCTGGATTTTCAGCTCGGCAAAATCACTTCGATCGACGTCCAACATGTTCGTAGTCAACCTGGCCATCGCCGACTTCATGATGATGCTAAAAACGCCAATTTTCATTTACAACTCGTTCAACCACG…
UV	UV-Ops2_s6693	Baetis sp. AD2013	Baetidae	s6693	Transcriptome SRA:SRR921569	Partial (5' & 3' missing)	ACCCAGCGCAGAGCAATTCTTCGACTTTGAAAATGTGTCCAGACCGGTGCTGCAACCCGCCTACAGGTCCGCCACCCGGATGCTCGGGTGGGACGTGCCTGCCCACGAGCTTAAGTACATCCCCGAGCACTGGCTCTCTTTCCCGGAGCCAGAGCACTCGATGCAGTACATGCTGGGCCTGCTCTACATCGGCCTCACCGTCGTCGCCCTCACCGGCAACGGACTCGTCATCTGGATTTTCAGCTCGGCGAAATCGCTTCGGACGACATCCAACATGTTCGTGGTGAACTTGGCCATTGCCGATTTCGGCATGATGCTGAAGACGCCCATCTTCATCTACAACTCGTTCAACCACGGCTTCGCGCTTGGCCAGTTCTACTGTCAGATCTTTGCCGCCAT…
UV	UV-Ops3-4_s7501	Baetis sp. AD2013	Baetidae	s7501	Transcriptome SRA:SRR921569		GTCTGTTAAGCGAAAAACATAAGAATATGCTGCCGACCGCCAGCCGATTCTTTTCCATCGAAAACGCCTCGGCGACCGTCCTCCGTCCCATGCAAAGCGTTGCGCCACGCATGCTGGGATGGGACATCCCCCCTGAGGAAAAAGTGCACATCCCTGAGCACTGGTTCCAGTATCCCGAGCCTGACCATATGATCCACCACATGCTTCTCCTGATCTATATCGTCCTTTTTTGCCTTTCCATTTTCGGCAACGGCATGGTCATTTGGATTTTTATCACGACCAAGGCACTGCGCACAGCCTCCAACATTTTCGTTGTAAATTTGGCTCTGGCTGATTTTGCGATGATGGCGAAGGCTCCAATCTTCATGTACAACACATTCTTCTATACGTTCGCACTGG…
UV	UV-Ops3-4_C119883	Baetis sp. AD2013	Baetidae	C119883	Transcriptome SRA:SRR921569		CCCAAGTCTGCAGCAAAGTGAAAGTAGCAACAAATGCAGCCGAATTACAACCCGTTCGCTGCTCTCGACAATGTCTCAGTGCTGTATCCATCAAGGAGTTATGCGCCTCGTATGTTGGGATGGGACGTGCCGCCAGAAGAGCTGGTGCACATCCCTGAGCACTGGCTGCAGTACCCTGAGCCCGACCACCTTCTGCACTTCATCCTCGCCCTGATATACATAATGCTCTTCGTAGTGGCCATCATCGGCAATGGTTCCGTAATTTGGATATTCATTACGTCCAAGCCTTTACGCACTGCATCCAACATTTTCGTGGTGAATTTGGCCATCGCCGACTTTGCGATGATGGCGAAGGCGCCGATCTTCATATACAACTCATTTTTCTACGGATTCGCCCTG…
UV	UV-Ops2	Baetis sp. EP001	Baetidae	comp7550	Transcriptome SRA:SRS1030138		ATGCCACCCAGCGCAGATGATTTCTTCGCCTTTGAAAATGTGTCCAGACCGGTGCTGCAACCCGCCTACAGATCGGCGACCCGAATGCTCGGGTGGGACGTGCCGGCCCACGAGCTGGTGCACATCCCCGAGCACTGGCTCTCGTTCCCGGAGCCAGAGCACTCGATGCAGTACATGCTGGGCCTCATCTACATCGGCCTCACCTTCGTCGCCCTCATCGGCAACGGACTCGTCATCTGGATTTTCAGCTCGGCAAAGACGCTTCGTACGACGTCCAACATGTTCGTGGTGAACTTGGCCATCGCCGACTTCGCGATGATGCTGAAAACGCCCATTTTCATCTACAATTCTTTCAACCATGGCTTCGCGCTGGGCCAATTCTATTGCCAGATCTTCTCC…
UV	UV-Ops3-4_comp17374	Baetis sp. EP001	Baetidae	comp17374	Transcriptome SRA:SRS1030138	Partial (5' & 3' missing)	GATTTTGCGATGATGGCGAAAGCGCCGATCTTCATCTATAACTCGCTTTTCTACGGGTTCGCACTGGGTCAGTTCTGGTGCCAGGTGTTCGCCACCGTTGGCTCAATGTCGGGAATCCTGCAGGCCACGACCAACATGTGCATCGCGTACGACAGATACAGAAACATTTCCAATCCCATGGACGGCAAAATGAGCATGGGAAAGGCGATTATTATGGCGTTGATGACCTGGCTGTACGCTCTGCCCTGGACCCTGATGCCGCTGTTGGAGATTTGGGGCCGCTTCGTGCCCGAGGGATACCTCACCAGCTGCACCTTTGACTACCTCACCACCACAACGGAGAATCAGATGTTTGTCTTAACCATCTTTATC
UV	UV-Ops3-4_comp13521	Baetis sp. EP001	Baetidae	comp13521	Transcriptome SRA:SRS1030138	Partial (5' missing)	CAAATCGTCGGTCACATTTTTGAGCATGAAAAAGCTCTCAGAGAGCAGGCAAAAAAGATGAACGTGGAGTCATTGAGGAGTGGAGATCAGGCGGCCGAGTCGGCTGAGGTCCGCATTGCAAAGACTGCGATTGGCATTTGCAGTCTGTTTGTCGCCTCCTGGACACCTTACGCAATTATTGCGTTGATGGGCACTTTTGGAAGCCAGGATTTGATAACTCCCACCGTGTCCATGGTGCCTGCTGTGTGTTGCAAGTTGGTCGCCTGCTTCGATCCCTACGTTTACGCCATCAGCCACCCAAGGTTCAGGGCCGAGCTGCAAAAGAGATTTCCTGGTCTATTCGCCTGCATCAACGAACAGGAACCTGCTAAAAAAGCCCCAGCAAATGCCGAAACTGCC…
UV	UV-Ops1	Baetis rhodani	Baetidae	LVVX01350053.1 (genomic contig)	whole genome shotgun sequence	Partial (only one exon)	GCAAAGAAGATGAACGTCGAGTCCCTAAGGAGAAGGATAAATACAGCGACGTCAGCAGAAATCCGCATCGCAAAAGCTGCGATCGGCATCTGCCTGCTTTTTGTCATCTCCTGGACCCCTTACGCCGTCATAGCGCTCATCGGGGCGTTCGGCGACCAG
UV	UVOps	Ephemera danica	Ephemeridae	EDAN014801PA, EDAN014802PA	Edan assembly & annotation	Curated gene model. The gene was artifactually split into two gene models	ATTCCAGCCGTCCTCTAGTCACCATGCCGCCTTCAGCCGACTGCTACGGTCTGCAATGCCTCAACGAGTCCTCTGTCCTGGGACCGTCGTACGCAGGCGCCGAAAATGTTGGGCTCGAACGTAGCAGCGCATGAAATACACCACATACCTGAACATTGGTTCTCGTACCCGGAACCTGACGCCTCACTGCACTACCTTCTCGGTCTTATCTACATCTTCCTCACGTTCTTTGCACTCACGGGGAATGGACTGGTCATCTGGGTTTTCAGCTCGGCGAAACAACTTCGATCGTCGTCCAACTTTTTCGTGGTGAATTTGGCAATAGCAGATTTCATGATGATGCTAAAAACTCCGATCTTCATCTACAATTCTTTCCACACGGGTTTCGAGCTGGGCCAT…
UV	UVOps	Epeorus sp. EP006	Heptageniidae	comp6072	Transcriptome SRA:SRS1030137		MPSLEVPIPEALVASCFGNQCIYNSSAVIEPSYRQQPRMLAWNVPSHELRYIPEHWLSYPEPDPSLNYLLGFIYVLLTFFSLTGNGLVIWIFSTAKQLRSASNMFVVNLAFADFIMMLKTPIFIYNSFNPHFMLGHLYCQIFGVMGSFSGILQSTTNAAIAYDRYRTISDPMNGKISKGKAMLLVLFTWAWALPWTLMPATEYWGRFVPEGFLTSCTFDYLTNTMDNKLFVFFIFIFAYFMPMILIMFYYAQIVGHVVNHEKSLKAQAKKMNVESLRSGEAANSNAEIRIAKAAIGICMLFVVSWTPYAILALIGAFGNQAMLTPGLAMIPALCCKIVACVDPYVYAISHPRYRNELQKRLPWLKIHEPAITSDSASTNTTSTAGPATTSS
